# Sex and regional effects of *Bacteroides* in the gut

**DOI:** 10.1101/2025.08.27.672693

**Authors:** Rebecca A. Valls, Kaitlyn E. Barrack, Sarvesh V. Surve, James B. Bliska, George A. O’Toole

**Author notes:** Address correspondence to: George A. O’Toole, Dept. of Microbiology & Immunology, Rm 202 Remsen Building, 66 College Street, Geisel School of Medicine at Dartmouth Hanover, NH 03755.

## Abstract

*Bacteroides* spp. is a key immune-programming microbe in healthy individuals – these bacteria have been shown to be reduced in abundance across a variety of disease states. Our study investigated the systemic and region-specific responses to *Bacteroides* colonization in the gut, including sex-related differences, in mice. Utilizing C57BL/6 mice, we administered *Bacteroides* to conventional, antibiotic-treated mice, then assessed this microbe’s influence on the gut microbiota composition and inflammatory responses following an airway lipopolysaccharide challenge to assess effects on the gut-lung axis. We found that *Bacteroides* successfully colonizes the intestinal tract of antibiotic-treated mice, particularly the colon lumen of the large intestine as evidenced by 16S rRNA amplicon gene sequencing and culturing. Differential gene expression analysis using NanoString technology revealed significant immune response variations across the gut regions, with notable differences in adaptive immune response genes. A striking sex-dependent outcome was noted in the regulation of *atg12* in the cecum, potentially enhancing autophagic function, particularly in female mice. Additionally, *Bacteroides* intestinal colonization was associated with altered expression of macrophage markers such as *cd163*, *cd84*, and *ms4a4a*, which may reflect shifts in the macrophage profile within the cecum. These findings pave the way for novel therapeutic approaches that leverage microbial impacts on gut and systemic health, offering a deeper understanding of *Bacteroides*’ role in human health and disease. Our study highlights the necessity for further research to elucidate the intricate relationships between gut microbiota, host immunity, biological sex and their interplay.

**Importance:** This research marks an investigation into how specific microbiota, like *Bacteroides*, regulate host responses across different gut regions to influence systemic health. By dissecting the impact of *Bacteroides* across multiple regions of the intestinal tract, this study offers new insights into the localized and whole-body effects of this important immune-programming microbe. Such an understanding is crucial as it helps in unraveling the complex interplay between gut microbes and the host’s immune system. This research helps bridge the gap between local intestinal ecology and overall systemic health, addresses important questions relevant to the gut-lung axis, and helps pave the way for innovative therapies.
