## Supplemental Table S1 for "Sex and regional effects of *Bacteroides* in the gut"

### Sheet: Sheet1
Table S1. Mouse treatments.
Cage #	Mouse #	Genotype	Sex	DOB	Age in Weeks	Treatment	Experiment_Biorep
1	1	664 C57BL/6J	F	2023-09-05	9	Baseline	1
1	2	664 C57BL/6J	F	2023-09-05	9	Baseline	1
1	3	664 C57BL/6J	F	2023-09-05	9	Baseline	1
2	1	664 C57BL/6J	F	2023-09-05	9	Baseline	1
2	2	664 C57BL/6J	F	2023-09-05	9	Baseline	1
3	1	664 C57BL/6J	F	2023-09-05	9	PBS	1
3	2	664 C57BL/6J	F	2023-09-05	9	PBS	1
3	3	664 C57BL/6J	F	2023-09-05	9	PBS	1
4	1	664 C57BL/6J	F	2023-09-05	9	PBS	1
4	2	664 C57BL/6J	F	2023-09-05	9	PBS	1
5	1	664 C57BL/6J	F	2023-09-05	9	Bacteroides	1
5	2	664 C57BL/6J	F	2023-09-05	9	Bacteroides	1
5	3	664 C57BL/6J	F	2023-09-05	9	Bacteroides	1
6	1	664 C57BL/6J	F	2023-09-05	9	Bacteroides	1
6	2	664 C57BL/6J	F	2023-09-05	9	Bacteroides	1
7	1	664 C57BL/6J	M	2023-09-05	9	Baseline	1
7	2	664 C57BL/6J	M	2023-09-05	9	Baseline	1
7	3	664 C57BL/6J	M	2023-09-05	9	Baseline	1
8	1	664 C57BL/6J	M	2023-09-05	9	Baseline	1
8	2	664 C57BL/6J	M	2023-09-05	9	Baseline	1
9	1	664 C57BL/6J	M	2023-09-05	9	PBS	1
9	2	664 C57BL/6J	M	2023-09-05	9	PBS	1
9	3	664 C57BL/6J	M	2023-09-05	9	PBS	1
10	1	664 C57BL/6J	M	2023-09-05	9	PBS	1
10	2	664 C57BL/6J	M	2023-09-05	9	PBS	1
11	1	664 C57BL/6J	M	2023-09-05	9	Bacteroides	1
11	2	664 C57BL/6J	M	2023-09-05	9	Bacteroides	1
11	3	664 C57BL/6J	M	2023-09-05	9	Bacteroides	1
12	1	664 C57BL/6J	M	2023-09-05	9	Bacteroides	1
13	1	664 C57BL/6J	M	2023-09-05	9	Bacteroides	1
1	1	664 C57BL/6J	F	2024-03-19	12	Bacteroides	2
1	2	664 C57BL/6J	F	2024-03-19	12	Bacteroides	2
1	3	664 C57BL/6J	F	2024-03-19	12	Bacteroides	2
2	1	664 C57BL/6J	F	2024-03-19	12	PBS	2
2	2	664 C57BL/6J	F	2024-03-19	12	PBS	2
2	3	664 C57BL/6J	F	2024-03-19	12	PBS	2
3	1	664 C57BL/6J	F	2024-03-19	12	Bacteroides	2
3	2	664 C57BL/6J	F	2024-03-19	12	Bacteroides	2
4	1	664 C57BL/6J	F	2024-03-19	12	Bacteroides	2
4	2	664 C57BL/6J	F	2024-03-19	12	Bacteroides	2
5	1	664 C57BL/6J	M	2024-03-19	12	Bacteroides	2
5	2	664 C57BL/6J	M	2024-03-19	12	Bacteroides	2
5	3	664 C57BL/6J	M	2024-03-19	12	Bacteroides	2
6	1	664 C57BL/6J	M	2024-03-19	12	PBS	2
6	2	664 C57BL/6J	M	2024-03-19	12	PBS	2
6	3	664 C57BL/6J	M	2024-03-19	12	PBS	2
7	1	664 C57BL/6J	M	2024-03-19	12	Bacteroides	2
7	2	664 C57BL/6J	M	2024-03-19	12	Bacteroides	2
8	1	664 C57BL/6J	M	2024-03-19	12	Bacteroides	2
8	2	664 C57BL/6J	M	2024-03-19	12	Bacteroides	2
1	1	CftrF508del	F	2023-11-03	12	Baseline	1
1	2	CftrF508del	F	2023-11-03	12	Baseline	1
1	3	CftrF508del	F	2023-11-03	12	Baseline	1
1	4	CftrF508del	F	2023-11-03	12	Baseline	1
2	1	CftrF508del	M	2023-11-03	12	Baseline	1
2	2	CftrF508del	M	2023-11-03	12	Baseline	1
2	3	CftrF508del	M	2023-11-03	12	Baseline	1
2	4	CftrF508del	M	2023-11-03	12	Baseline	1
3	1	CftrF508del	F	2023-11-02	12	Baseline	1
3	2	CftrF508del	F	2023-11-02	12	Baseline	1
3	3	CftrF508del	F	2023-11-02	12	Baseline	1
4	1	CftrF508del	M	2023-11-02	12	Baseline	1
4	2	CftrF508del	M	2023-11-02	12	Baseline	1
4	3	CftrF508del	M	2023-11-02	12	Baseline	1
4	4	CftrF508del	M	2023-11-02	12	Baseline	1
